# Chitin utilization by marine picocyanobacteria and the evolution of a planktonic lifestyle

**DOI:** 10.1101/2022.06.23.497379

**Authors:** Giovanna Capovilla, Rogier Braakman, Gregory Fournier, Thomas Hackl, Julia Schwartzman, Xinda Lu, Alexis Yelton, Krista Longnecker, Melissa Kido Soule, Elaina Thomas, Gretchen Swarr, Alessandro Mongera, Jack Payette, Jacob Waldbauer, Elizabeth B. Kujawinski, Otto X. Cordero, Sallie W. Chisholm

## Abstract

Marine picocyanobacteria (*Prochlorococcus* and *Synechococcus*), the most abundant photosynthetic cells in the oceans, are generally thought to have a primarily single-celled and free-living lifestyle. However, we find that genes for breaking down chitin - an abundant source of organic carbon that primarily exists as particles - are widespread in this group. We further show that cells with a chitin degradation pathway display chitin degradation activity, attach to chitin particles and show enhanced growth under low light conditions when exposed to chitosan, a partially deacetylated form of chitin. Marine chitin is largely derived from arthropods, whose roots lie in the early Phanerozoic, 520-535 million years ago, close to when marine picocyanobacteria began colonizing the ocean. We postulate that attachment to chitin particles allowed benthic cyanobacteria to emulate their mat-based lifestyle in the water column, initiating their expansion into the open ocean, seeding the rise of modern marine ecosystems. Transitioning to a constitutive planktonic life without chitin associations along a major early branch within the *Prochlorococcus* tree led to cellular and genomic streamlining. Our work highlights how coevolution across trophic levels creates metabolic opportunities and drives biospheric expansions.
