## Supplementary material for "Chitin utilization by marine picocyanobacteria and the evolution of a planktonic lifestyle": TableS3.xlsx

### Sheet: RNA-Seq_MIT9303
MIT9303
Up regulated
log2 fold change (+ means upregulated in chitosan)	gene	geneFunction	NCBI alignment	NCBI query cover	NCBI percent identity
7.94222	MIT9303_00288	Hypothetical protein	tyrosine-type recombinase/integrase	0.98	90.4
2.48629	MIT9303_00356	Hypothetical protein	addiction module toxin RelE	0.57	36.36
0.824663	MIT9303_00388	CP12 domain protein	NA	NA	NA
3.07869	MIT9303_00831	Hypothetical protein	5-formyltetrahydrofolate cyclo-ligase	0.99	100
1.00835	MIT9303_00889	Hypothetical protein	NA	NA	NA
1.49039	MIT9303_00908	Hypothetical protein	NA	NA	NA
20.2194	MIT9303_01124	Hypothetical protein	NA	NA	NA
7.96067	MIT9303_01167	Hypothetical protein	putative recombinase	0.98	36.89
1.07273	MIT9303_01307	Hypothetical protein	DUF1651 domain-containing protein	0.88	47.3
0.76212	MIT9303_01372	putative Branched-chain amino acid aminotransferase	NA	NA	NA
7.32191	MIT9303_01569	Hypothetical protein	tetratricopeptide repeat protein	0.62	47.83
19.7051	MIT9303_01941	Hypothetical protein	NA	NA	NA
6.71946	MIT9303_01992	Hypothetical protein	DUF1823 family protein	0.99	98.08
0.535796	MIT9303_02388	Hypothetical protein	NA	NA	NA
7.78529	MIT9303_02539	Hypothetical protein	exodeoxyribonuclease V b chain	0.82	34.38
20.105	MIT9303_02592	Hypothetical protein	NA	NA	NA
6.54185	MIT9303_02626	Hypothetical protein	NA	NA	NA
0.787044	MIT9303_02719	Hypothetical protein	MULTISPECIES: metal-binding protein	0.89	41.1
Down regulated
log2 fold change (+ means upregulated in chitosan)	gene	geneFunction	NCBI alignment	NCBI query cover	NCBI percent identity
-8.7985	MIT9303_00286	Hypothetical protein	tetratricopeptide repeat protein	0.99	41.61
-0.431305	MIT9303_00426	RNA polymerase beta prime subunit	NA	NA	NA
-0.705551	MIT9303_00427	putative high light inducible protein	NA	NA	NA
-1.01841	MIT9303_00480	Hypothetical protein	MULTISPECIES: co-chaperone GroES	0.99	100
-1.19208	MIT9303_00481	Chaperonin GroEL	NA	NA	NA
-0.694864	MIT9303_00615	60 kDa chaperonin 2	NA	NA	NA
-21.5503	MIT9303_00676	Hypothetical protein	MULTISPECIES: YjbQ family protein	0.99	99.36
-7.72392	MIT9303_00945	Hypothetical protein	NA	NA	NA
-0.932961	MIT9303_00947	Hypothetical protein	GDP-mannose 4 6-dehydratase	0.67	35.09
-6.84462	MIT9303_01040	putative high light inducible protein	NA	NA	NA
-7.39064	MIT9303_01274	Hypothetical protein	NA	NA	NA
-1.70026	MIT9303_01641	Hypothetical protein	acetylcholine receptor subunit beta-type lev-1-like... 34.7 34.7 69% 8.8 41.03 XP_021354101.1	0.69	41.03
-7.43762	MIT9303_02034	Hypothetical protein	nickel-responsive transcriptional regulator NikR... 36.2 36.2 55% 2.3 36.11 NOY79893.1	0.55	36.11
-0.820784	MIT9303_02141	50S ribosomal protein L16	NA	NA	NA
-0.546573	MIT9303_02146	50S ribosomal protein L5	NA	NA	NA
-0.6113	MIT9303_02150	30S ribosomal protein S5	NA	NA	NA
-1.5682	MIT9303_02696	Hypothetical protein	TIGR03943 family protein	0.99	96.77
-0.598006	MIT9303_02766	Molecular chaperone DnaK2%2C heat shock protein hsp70-2	NA	NA	NA

### Sheet: RNA-Seq_MIT9313
MIT9313
Up regulated genes
log2 fold change (+ means upregulated in chitosan)	gene	geneFunction	NCBI alignment	NCBI query cover	NCBI percent identity
0.850837	MIT9313_00156	Hypothetical protein	NA	NA	NA
0.770007	MIT9313_00238	Hypothetical protein	ribosome-associated translation inhibitor RaiA	0.99	100
2.19912	MIT9313_00252	putative cystathionine gamma-synthase	NA	NA	NA
1.77953	MIT9313_00260	putative L-cysteine/cystine lyase	NA	NA	NA
5.52641	MIT9313_00266	Hypothetical protein	NA	NA	NA
5.16268	MIT9313_00292	Hypothetical protein	NA	NA	NA
4.70364	MIT9313_00334	Hypothetical protein	PREDICTED: TMV resistance protein N-like	0.8	31.17
2.89081	MIT9313_00403	Hypothetical protein	MULTISPECIES: DUF202 domain-containing protein	0.98	96.3
0.593267	MIT9313_00486	Hypothetical protein	possible Arginine repressor C-terminal domain	0.99	93.55
0.94139	MIT9313_00616	Hypothetical protein	MULTISPECIES: DUF4278 domain-containing protein	0.98	100
5.67859	MIT9313_00617	Hypothetical protein	NA	NA	NA
0.794587	MIT9313_00699	Hypothetical protein	MULTISPECIES: DUF3082 domain-containing protein	0.99	100
4.84355	MIT9313_00703	Hypothetical protein	YraN family protein	0.87	100
5.3089	MIT9313_00864	Hypothetical protein	NA	NA	NA
0.780392	MIT9313_00978	Hypothetical protein	DOMON-like domain-containing protein	0.99	100
5.26443	MIT9313_01000	Hypothetical protein	possible Herpesvirus VP23 like capsid protein	0.81	57.41
4.58345	MIT9313_01010	Hypothetical protein	possible Sec7 domain	0.56	60
4.36847	MIT9313_01011	Hypothetical protein	NA	NA	NA
5.23249	MIT9313_01079	Hypothetical protein	transposase	0.93	81.25
4.83169	MIT9313_01085	Hypothetical protein	MULTISPECIES: lipid A export permease/ATP-binding protein MsbA... 38.5 38.5 81% 1.5 32.00 WP_036995483.1	0.81	32
3.40174	MIT9313_01092	Hypothetical protein	NA	NA	NA
1.68054	MIT9313_01145	Hypothetical protein	NA	NA	NA
1.41606	MIT9313_01179	Hypothetical protein	DUF1543 domain-containing protein	0.99	100
3.35353	MIT9313_01187	Hypothetical protein	type I glutamate--ammonia ligase	0.94	36.11
4.99126	MIT9313_01192	Hypothetical protein	NA	NA	NA
5.19128	MIT9313_01216	Hypothetical protein	YibE/F family protein	0.58	35.42
0.618947	MIT9313_01283	Hypothetical protein	NA	NA	NA
6.17724	MIT9313_01311	Hypothetical protein	Nif11-like leader peptide family natural product precursor... 153 153 98% 9e-47 98.77 WP_011130490.1	0.98	98.77
6.65098	MIT9313_01399	putative carboxysome peptide A	NA	NA	NA
1.69336	MIT9313_01404	Carboxysome shell peptide%2C CsoS1	NA	NA	NA
1.33718	MIT9313_01528	putative secreted protein MPB70 precursor	NA	NA	NA
4.40228	MIT9313_01569	Hypothetical protein	NA	NA	NA
0.646051	MIT9313_01570	Murein DD-endopeptidase MepM	NA	NA	NA
1.03261	MIT9313_01578	Chorismate mutase	NA	NA	NA
2.11106	MIT9313_01591	putative tetrapyrrole methylase family protein	NA	NA	NA
3.36936	MIT9313_01646	g6P-deaminase	NA	NA	NA
1.82018	MIT9313_01665	Hypothetical protein	DUF2811 domain-containing protein	0.82	100
2.82962	MIT9313_01688	Putative nicotinate-nucleotide adenylyltransferase	NA	NA	NA
0.428993	MIT9313_01792	putative Transthyretin precursor (formerly preal	NA	NA	NA
0.899653	MIT9313_01927	Hypothetical protein	Sua5/YciO/YrdC/YwlC family protein	0.99	100
0.739194	MIT9313_02069	Hypothetical protein	ATP-dependent Clp protease adapter protein ClpS	0.99	100
1.00811	MIT9313_02121	photosystem II 10 kDa phosphoprotein (PsbH)	NA	NA	NA
2.91775	MIT9313_02157	Hypothetical protein	RdgB/HAM1 family non-canonical purine NTP pyrophosphatase... 414 414 99% 3e-146 100.00 WP_011131239.1	0.99	100
0.679934	MIT9313_02260	Hypothetical protein	TPR-repeat protein	0.99	64.03
0.954305	MIT9313_02268	putative porin	NA	NA	NA
1.95633	MIT9313_02342	Hypothetical protein	16S rRNA (cytosine(1402)-N(4))-methyltransferase RsmH... 555 555 99% 0.0 100.00 WP_011131413.1	0.99	100
4.84137	MIT9313_02344	Hypothetical protein	DUF2752 domain-containing protein	0.71	100
0.881548	MIT9313_02409	Hypothetical protein	nuclear transport factor 2 family protein	0.93	59.15
Down regulated genes
-0.712181	MIT9313_00076	excinuclease ABC%2C subunit B	NA	NA	NA
-1.64095	MIT9313_00080	Precorrin-8X methylmutase	NA	NA	NA
-0.882339	MIT9313_00129	DNA gyrase%2C subunit B	NA	NA	NA
-0.763289	MIT9313_00167	Hypothetical protein	MULTISPECIES: DUF3188 domain-containing protein	0.72	100
-1.44014	MIT9313_00275	Hypothetical protein	NA	NA	NA
-1.59812	MIT9313_00353	Hypothetical protein	DUF4912 domain-containing protein	0.99	100
-0.910676	MIT9313_00411	Hypothetical protein	NA	NA	NA
-0.959654	MIT9313_00582	Hypothetical protein	ATP-dependent Clp protease ATP-binding subunit	0.92	42.07
-0.665247	MIT9313_00603	Hypothetical protein	NA	NA	NA
-3.97074	MIT9313_00950	Hypothetical protein	NA	NA	NA
-1.20451	MIT9313_01056	Hypothetical protein	bacteriocin	0.68	58.44
-1.28355	MIT9313_01065	Hypothetical protein	bacteriocin	0.68	58.44
-1.14534	MIT9313_01094	Hypothetical protein	D-aminoacylase	0.87	38.78
-0.797062	MIT9313_01130	Hypothetical protein	DUF2237 domain-containing protein	0.99	100
-0.773088	MIT9313_01242	Hypothetical protein	rhodanese-related sulfurtransferase	0.99	100
-1.05873	MIT9313_01271	Hypothetical protein	NA	NA	NA
-1.95526	MIT9313_01281	Pyridoxal phosphate biosynthetic protein PdxJ	NA	NA	NA
-0.551301	MIT9313_01286	Hypothetical protein	Exodeoxyribonuclease V alpha chain	0.36	66.67
-0.898564	MIT9313_01389	putative multidrug efflux ABC transporter	NA	NA	NA
-0.992964	MIT9313_01394	putative RuBisCo-expression protein CbbX	NA	NA	NA
-3.62862	MIT9313_01420	Hypothetical protein	dienelactone hydrolase family protein	0.84	59.38
-0.732054	MIT9313_01437	Hypothetical protein	nuclease	0.98	95.8
-1.05457	MIT9313_01590	CysQ	NA	NA	NA
-0.863998	MIT9313_01887	putative potassium channel%2C VIC family	NA	NA	NA
-2.59881	MIT9313_02163	Hemolysin-type calcium-binding protein	NA	NA	NA
-0.63243	MIT9313_02221	Glycosyl transferase%2C family 2	NA	NA	NA
-1.14101	MIT9313_02257	Hypothetical protein	SRPBCC family protein	0.99	100
-1.73992	MIT9313_02335	putative Dockerin type I repeat protein	NA	NA	NA
-1.29168	MIT9313_02352	1%2C4-dihydroxy-2-naphthoate (DHNA) octaprenyltransferase%3B UbiA prenyltranferase family	NA	NA	NA
-0.86266	MIT9313_02362	Aminotransferases class-I	NA	NA	NA
-1.69651	MIT9313_02411	Hypothetical protein	DUF952 domain-containing protein	0.99	100
-1.29761	MIT9313_02510	ABC transporter	NA	NA	NA
-1.13151	MIT9313_02522	ABC transporter component%2C possibly Mn transport	NA	NA	NA
