## Supplementary material for "Chitin utilization by marine picocyanobacteria and the evolution of a planktonic lifestyle": TableS4.xlsx

### Sheet: column_extracts_raw
TSQ data from Pro7; used HILIC method
Kujawinski Lab, 17 March 2020
Data are concentrations in the *extract*; extract volume for all samples is 245 μL
Extraction efficiencies are not provided because these are all filter samples and we cannot correct for extraction efficiency for these
polarity	compound	KEGG	notes	Pro7_9303_AMP_day4_r1	Pro7_9303_AMP_day4_r2	Pro7_9303_AMP_day4_r3	Pro7_9303_AMPwChi_day4_r1	Pro7_9303_AMPwChi_day4_r2	Pro7_9303_AMPwChi_day4_r3	Pro7_9313_AMP_day4_r1	Pro7_9313_AMP_day4_r2	Pro7_9313_AMP_day4_r3	Pro7_9313_AMP_day6_r1	Pro7_9313_AMP_day6_r2	Pro7_9313_AMPwChi_day4_r1	Pro7_9313_AMPwChi_day4_r2A	Pro7_9313_AMPwChi_day4_r2B	Pro7_9313_AMPwChi_day6_r1	Pro7_9313_AMPwChi_day6_r2	Pro7_AMP_blank	Pro7_AMPwChi_blank
-	2keto3deoxy6phosphogluconate257	C04442	absent from Pro7	0	0	0	0	0	0	0	0	0	0	0	0	0	0	0	0	0	0
-	6-phosphogluconic acid	C00345	ok	0	0	0	0	236.664	0	0	0	979.127	116.844	265.213	0	0	336.951	0	0	0	0
-	acetyl coenzyme A	C00024	ok	0	30.859	0	0	0	119.671	0	0	0	204.103	286.117	0	0	0	103.323	269.631	0	0
-	alpha-ketoglutaric acid	C00026	ok	3.20703	0	0	7.24163	0	0	10.7069	13.0757	0	0	8.03887	0	0	0	0	6.97164	0	0
+	chitobiose pos	C01674	ok	85.8465	21.806	37.9963	26.2325	28.1937	60.0193	116.444	174.772	190.52	140.842	104.798	131.147	39.7391	255.813	145.964	122.203	0	0
-	citric acid	C00158	issues with curve, only comfortable with 'high' versus 'low'	0	1203.26	860.467	1142.37	238.34	1857.26	3183.07	275.917	4162.65	4566.61	4049.43	200.48	0	3671.95	4557.47	1283.46	0	0
-	D-3_and_2-phosphoglyceric	C00197 / C00631	we cannot analytically separate these two	147.868	247.444	157.821	0	1022.47	210.806	0	521.18	519.352	342.676	463.695	0	0	534.662	262.46	0	342.469	0
-	D-erythrose-4-phosphate	C00279	fails the quality checks	0	0	0	0	0	0	0	0	0	0	0	0	0	0	0	0	0	0
-	D-fructose 1_6-bisphosphate	C00354	compound is not reliable, deleted from data	0	0	0	0	0	0	0	0	0	0	0	0	0	0	0	0	0	0
+	D-glucosamine	C00329	ok	0	0	0	0	0	0	0	1.98966	0	8.60034	0	7.06178	0	0	0	6.70465	0	0
-	D-glucosamine 6-phosphate	C00352	ok	103.81	49.0305	0	0	48.6409	17.8439	0	0	43.3811	201.211	84.3276	0	0	0	193.56	0	0	0
-	D-glyceraldehyde-3-phosphate	C00118	ion suppression: no matrix-matched curve	0	0	0	0	0	0	0	0	0	0	0	0	0	0	0	0	0	0
-	DHAP (dihydroxyacetone phosphate, or glycerone phosphate)	C00111	ion suppression: no matrix-matched curve	0	0	0	0	0	0	0	0	0	0	0	0	0	0	0	0	0	0
-	D-Ribose 5-phosphate	C00117	ok	21.3853	99.0544	68.9521	49.1724	15.9564	46.2683	118.834	0	0	124.87	134.639	0	0	82.5088	60.5656	158.701	0	0
-	D-ribulose-15-bisphosphate	C01182	ok	0	78.7793	0	0	0	0	52.1341	0	600.572	369.798	104.933	0	0	104.971	123.49	0	0	0
-	fructose6P	C00085	issues with curve, only comfortable with 'high' versus 'low'	0	1867.33	0	0	508.492	320.879	6373.47	0	4872.55	12476.9	11626	0	0	3429.74	5313.33	4657.87	0	0
-	fumaric acid	C00122	ok	0	115.089	0	54.9917	0	78.0949	39.6438	0	55.9091	166.342	106.002	0	0	41.4807	0	81.6234	0	0
-	glucose6P	C00092	ok	393.711	460.146	0	75.8213	383.898	165.084	581.005	0	769.308	1455.53	895.545	0	0	430.892	1064.87	284.261	0	0
-	malic acid	C00149	ok	17.4672	0	6.29444	0	6.50422	0	0	0	0	93.225	45.7532	10.7096	0	0	0	0	0	0
+	n-acetyl glucosamine	C00140	ion suppression: no matrix-matched curve	0	0	0	0	0	0	0	0	0	0	0	0	0	0	0	0	0	0
+	n-acetyl glucosamine loss h2o	(same)	ion suppression: no matrix-matched curve	0	0	0	0	0	0	0	0	0	0	0	0	0	0	0	0	0	0
-	NacetylDglucosamine6phosphate	C00357	ok	0	0	17.0921	23.1613	23.3339	36.7148	59.3566	27.3848	101.36	207.767	134.995	41.5941	0	105.69	105.536	72.5086	0	0
-	phosphoenolpyruvate	C00074	ok	0	0	27.0171	0	161.659	0	68.5716	194.986	114.331	212.561	337.899	0	0	117.738	117.18	77.249	0	0

### Sheet: cellular_concentrations
Data are intracellular concentrations in unit of fg/cell
In all cases, metabolites in 30mL of sample were concentrated into 245uL of extract from the chromatographic column.
Hence a correction factor of x0.00817 (0.245/30) was applied to transform concentrations in the column extract to concentrations in the original sample.
An additional x10^6 correction was applied to arrive at concentrations in units of fg/mL of sample
Finally, metabolite contentrations were divided by the concentrations of cells in the sample to arrive at concentrations in units of fg/cell
Concentrations were also blank corrected by subtracting the average concentrations of metabolites in the blanks from those in the samples
Only D-3_amd_2_phosphoglycerate had non-zero concentrations in the blanks
Where metabolite concentrations after blank corrections were negative, they were manually put to zero (samples indicated in red)
		Cell densities (cells/mL)	4.51673e+07	4.68467e+07	3.79165e+07		5.35224e+07	5.09011e+07	5.50881e+07			1.00489e+08	1.29257e+08	1.14112e+08		8.98723e+07	1.07994e+08	1.07994e+08			2.07175e+08	2.36813e+08		2.04516e+08	1.43373e+08
	compound	notes:	9303 Control T=4, replicate 1	9303 Control T=4, replicate 2	9303 Control T=4, replicate 3		9303 +Chitosan T=4, replicate 1	9303 +Chitosan T=4, replicate 2	9303 +Chitosan T=4, replicate 3			9313 Control T=4, replicate 1	9313 Control T=4, replicate 2	9313 Control T=4, replicate 3		9313 +Chitosan T=4, replicate 2	9313 +Chitosan T=4, replicate 2	9313 +Chitosan T=4, replicate 3			9313 Control T=6, replicate 2	9313 Control T=6, replicate 2		9313 +Chitosan T=6, replicate 2	9313 +Chitosan T=6, replicate 2
	6-phosphogluconic acid	ok	0	0	0		0	0.037971	0			0	0	0.0700736		0	0	0.025481			0.00460592	0.00914611		0	0
	acetyl coenzyme A	ok	0	0.00537959	0		0	0	0.0177409			0	0	0		0	0	0			0.00804563	0.00986698		0.00412588	0.0153585
	alpha-ketoglutaric acid	ok	0.000579864	0	0		0.00110496	0	0			0.000870153	0.000826149	0		0	0	0			0	0.000277227		0	0.000397113
	chitobiose pos	ok	0.0155219	0.0038014	0.00818391		0.00400268	0.00452347	0.00889773			0.00946337	0.0110424	0.013635		0.0119174	0.00300515	0.0193451			0.00555191	0.00361405		0.00582862	0.00696083
	citric acid	issues with curve, only comfortable with 'high' versus 'low'	0	0.209761	0.185333		0.174308	0.0382399	0.275335			0.258688	0.0174329	0.29791		0.0182177	0	0.27768			0.180013	0.139648		0.181988	0.0731075
	D-3_and_2-phosphoglyceric	we cannot analytically separate these two	0	0.0132854	0		0	0.136574	0.00586631			0	0.0221102	0.0249138		0	0	0.0274832			0.00675813	0.0100858		0.00364278	0
	D-glucosamine	ok	0	0	0		0	0	0			0	0.00012571	0		0.000641705	0	0			0.00033902	0		0	0.000381905
	D-glucosamine 6-phosphate	ok	0.01877	0.00854738	0		0	0.00780407	0.00264532			0	0	0.00310468		0	0	0			0.00793163	0.00290811		0.0077292	0
	D-Ribose 5-phosphate	ok	0.00386668	0.0172679	0.0148514		0.00750296	0.00256008	0.00685918			0.00965763	0	0		0	0	0.00623949			0.00492229	0.00464314		0.00241849	0.00903981
	D-ribulose-15-bisphosphate	ok	0	0.0137334	0		0	0	0			0.00423693	0	0.0429814		0	0	0.00793813			0.0145772	0.00361871		0.00493119	0
	fructose6P	issues with curve, only comfortable with 'high' versus 'low'	0	0.325528	0		0	0.0815837	0.0475696			0.517971	0	0.348716		0	0	0.259364			0.491832	0.400932		0.212171	0.265318
	fumaric acid	ok	0	0.0200632	0		0.0083909	0	0.0115774			0.00322185	0	0.00400127		0	0	0.00313686			0.00655708	0.00365556		0	0.00464937
	glucose6P	ok	0.0711869	0.0802163	0		0.0115692	0.0615935	0.0244733			0.0472183	0	0.0550574		0	0	0.032585			0.0573761	0.0308836		0.042522	0.0161918
	malic acid	ok	0.00315825	0	0.00135574		0	0.00104355	0			0	0	0		0.00097318	0	0			0.00367487	0.00157784		0	0
	NacetylDglucosamine6phosphate	ok	0	0	0.00368142		0.00353406	0.00374374	0.00544289			0.00482391	0.00173022	0.00725404		0.00377966	0	0.00799251			0.00819006	0.00465543		0.00421423	0.00413018
	phosphoenolpyruvate	ok	0	0	0.00581912		0	0.0259369	0			0.00557281	0.0123196	0.0081824		0	0	0.00890359			0.00837904	0.0116528		0.0046792	0.0044002

### Sheet: average_T4
Note:
For entried denoted D ('detected'), the metabolite was detected in only a single replicate, while entries denoted ND ('not detected'), the metabolite was not detected in any replicate
			MIT9303			MIT9303				MIT9313			MIT9313
			Control			w/ Chitosan				Control			w/ Chitosan
	compound		AVG	SD		AVG	SD			AVG	SD		AVG	SD
	6-phosphogluconic acid		ND	ND		D	D			D	D		D	D
	acetyl coenzyme A		D	D		D	D			ND	ND		ND	ND
	alpha-ketoglutaric acid		D	D		D	D			0.000565434	0.000490174		ND	ND
	chitobiose pos		0.00916907	0.00592203		0.00580796	0.00268846			0.0113803	0.00210626		0.0114226	0.00818122
	citric acid		0.131698	0.114706		0.162628	0.118978			0.191344	0.151883		D	D
	D-3_and_2-phosphoglyceric		D	D		0.04748	0.0772131			0.0156747	0.0136469		0.00916105	0.0158674
	D-glucosamine		ND	ND		ND	ND			D	D		D	D
	D-glucosamine 6-phosphate		0.00910578	0.00939744		0.00348313	0.00396892			0.00103489	0.00179249		ND	ND
	D-Ribose 5-phosphate		0.0119953	0.00714256		0.00564074	0.00268728			D	D		D	D
	D-ribulose-15-bisphosphate		D	D		ND	ND			0.0157395	0.0236872		D	D
	fructose6P		D	D		0.0430511	0.0409791			0.288896	0.264116		D	D
	fumaric acid		0.00668773	0.0115835		0.0066561	0.00598049			0.00240771	0.00212124		D	D
	glucose6P		0.0504677	0.0439389		0.0325453	0.0259707			0.0340919	0.0297835		D	D
	malic acid		0.00150466	0.00158438		D	D			ND	ND		D	D
	NacetylDglucosamine6phosphate		D	D		0.00424023	0.00104679			0.00460272	0.00276854		0.00392406	0.00399821
	phosphoenolpyruvate		D	D		D	D			0.00869159	0.00340208		D	D

### Sheet: average_T6
Note:
For entried denoted D ('detected'), the metabolite was detected in only a single replicate, while entries denoted ND ('not detected'), the metabolite was not detected in any replicate
			MIT9313			MIT9313
			Control			w/ Chitosan
	compound		AVG	SD		AVG	SD
	6-phosphogluconic acid		0.00687601	0.0032104		ND	ND
	acetyl coenzyme A		0.00895631	0.00128789		0.0097422	0.00794268
	alpha-ketoglutaric acid		D	D		D	D
	chitobiose pos		0.00458298	0.00137027		0.00639473	0.000800595
	citric acid		0.15983	0.0285423		0.127548	0.0769902
	D-3_and_2-phosphoglyceric		0.00842194	0.00235299		D	D
	D-glucosamine		D	D		D	D
	D-glucosamine 6-phosphate		0.00541987	0.00355216		D	D
	D-Ribose 5-phosphate		0.00478272	0.000197384		0.00572915	0.00468198
	D-ribulose-15-bisphosphate		0.00909797	0.00774883		D	D
	fructose6P		0.446382	0.0642762		0.238744	0.0375805
	fumaric acid		0.00510632	0.00205169		D	D
	glucose6P		0.0441299	0.018733		0.0293569	0.0186182
	malic acid		0.00262636	0.00148283		ND	ND
	NacetylDglucosamine6phosphate		0.00642275	0.00249937		0.00417221	5.94363e-05
	phosphoenolpyruvate		0.0100159	0.00231487		0.0045397	0.000197286
